# Using long-read sequencing to detect imprinted DNA methylation

**DOI:** 10.1101/445924

**Authors:** Scott Gigante, Quentin Gouil, Alexis Lucattini, Andrew Keniry, Tamara Beck, Matthew Tinning, Lavinia Gordon, Chris Woodruff, Terence P. Speed, Marnie E. Blewitt, Matthew E. Ritchie

**Affiliations:** The Walter and Eliza Hall Institute of Medical Research, 1G Royal Parade, Parkville, 3052 Australia; Department of Medical Biology, The University of Melbourne, Parkville, 3010 Australia; Australian Genome Research Facility, 305 Grattan Street, Melbourne, 3000 Australia; School of Mathematics and Statistics, The University of Melbourne, Parkville, 3010 Australia; Department of Genetics, Yale University, New Haven, 06520 USA

**Keywords:** Nanopore sequencing, Differential methylation, Haplotyping, Imprinting, Long-read sequencing

## Abstract

Systematic variation in the methylation of cytosines at CpG sites plays a critical role in early development of humans and other mammals. Of particular interest are regions of differential methylation between parental alleles, as these often dictate monoallelic gene expression, resulting in parent of origin specific control of the embryonic transcriptome and subsequent development, in a phenomenon known as genomic imprinting. Using long-read nanopore sequencing we show that, with an average genomic coverage of approximately ten, it is possible to determine both the level of methylation of CpG sites and the haplotype from which each read arises. The long-read property is exploited to characterise, using novel methods, both methylation and haplotype for reads that have reduced basecalling precision compared to Sanger sequencing. We validate the analysis both through comparison of nanopore-derived methylation patterns with those from Reduced Representation Bisulfite Sequencing data and through comparison with previously reported data.

Our analysis successfully identifies known imprinting control regions as well as some novel differentially methylated regions which, due to their proximity to hitherto unknown monoallelically expressed genes, may represent new imprinting control regions.
