## Additional File 1 for "Using long-read sequencing to detect imprinted DNA methylation"

ensembl_gene_id	logFC	logCPM	F	PValue	padj	mgi_symbol	chromosome_name	start_position	end_position	in_db	in_andergassen	in_Finn	in_Calabrese	in_Inoue
ENSMUSG00000002266	5.817941375464954	8.356598251443364	10344.503432426573	9.048638959254289e-16	2.7027379707396635e-11	Zim1	7	6671269	6696450	TRUE	TRUE	TRUE	FALSE	TRUE
ENSMUSG00000040856	-6.223476220180602	8.019347592812029	2834.852408054419	4.227689337422206e-13	6.313842640973193e-9	Dlk1	12	109452823	109463336	TRUE	TRUE	TRUE	TRUE	TRUE
ENSMUSG00000037664	7.597663261881271	8.63893603330421	2158.2045134729033	1.5399149178277518e-12	1.149892967014928e-8	Cdkn1c	7	143458339	143461050	TRUE	TRUE	TRUE	TRUE	TRUE
ENSMUSG00000023830	3.9206385852789998	7.345673648842944	2223.3862674406305	1.3374332655079366e-12	1.149892967014928e-8	Igf2r	17	12682406	12769664	TRUE	TRUE	FALSE	TRUE	TRUE
ENSMUSG00000092035	-9.661373355870769	12.818245821443321	1646.442491779105	5.546943660455666e-12	3.3136332038830055e-8	Peg10	6	4747306	4760517	TRUE	TRUE	TRUE	TRUE	TRUE
ENSMUSG00000061186	-5.135999543243464	8.360365354950531	1222.8055392537524	2.263674785961871e-11	9.915858086242292e-8	Sfmbt2	2	10370510	10595253	TRUE	TRUE	FALSE	TRUE	TRUE
ENSMUSG00000085925	-5.5033126561763694	4.554635657038975	1153.0052201875103	2.9878041707516366e-11	9.915858086242292e-8	Rtl1	12	109589193	109600330	TRUE	TRUE	TRUE	FALSE	TRUE
ENSMUSG00000097451	6.2009079838401995	8.599841899607338	1155.5220916054395	2.957203969254203e-11	9.915858086242292e-8	Rian	12	109603940	109661716	TRUE	TRUE	TRUE	FALSE	TRUE
ENSMUSG00000023828	3.004690624826425	8.085307545788611	1213.4907638007726	2.3469227918998666e-11	9.915858086242292e-8	Slc22a3	17	12419972	12507704	TRUE	TRUE	TRUE	TRUE	TRUE
ENSMUSG00000051855	-7.988457336393115	6.542846457023701	1089.4339870326787	3.904901976150367e-11	1.060322882960321e-7	Mest	6	30723547	30748465	TRUE	TRUE	TRUE	TRUE	TRUE
ENSMUSG00000019817	-5.876064442645705	8.573105618343314	1098.3423779387795	3.7576738688152805e-11	1.060322882960321e-7	Plagl1	10	13060504	13131694	TRUE	TRUE	FALSE	TRUE	TRUE
ENSMUSG00000021268	6.474520627875807	5.8260773173564004	726.7770265120984	2.6284566489423814e-10	6.542447637271666e-7	Meg3	12	109541001	109571726	TRUE	TRUE	TRUE	TRUE	TRUE
ENSMUSG00000023868	2.4762300242376103	7.295006275944455	698.5365590184302	3.1665601168206576e-10	7.275537240716633e-7	Pde10a	17	8525372	8986648	TRUE	TRUE	TRUE	TRUE	TRUE
ENSMUSG00000004631	-2.9967282541106415	7.565311669776301	682.6820172043961	3.5271701966160135e-10	7.525217614480265e-7	Sgce	6	4674350	4747207	TRUE	TRUE	TRUE	TRUE	TRUE
ENSMUSG00000029304	7.104984813383479	6.803069082352601	528.0544398374866	1.1759996064838453e-9	2.271455114609649e-6	Spp1	5	104435118	104441050	FALSE	TRUE	FALSE	FALSE	FALSE
ENSMUSG00000051527	-4.5476699223454755	5.9323308902637875	524.2238475836028	1.2167558952008567e-9	2.271455114609649e-6	Usp29	7	6730578	6967219	TRUE	TRUE	FALSE	TRUE	FALSE
ENSMUSG00000025764	-0.9050632175369253	7.641217421855385	448.71141806245646	2.5168898090620166e-9	4.422175394521963e-6	Jade1	3	41555731	41616864	TRUE	TRUE	FALSE	TRUE	FALSE
ENSMUSG00000087119	9.693967395397038	3.2709934398457365	432.70990169528517	2.9814689143605893e-9	4.94741638905758e-6	Atg4a-ps	3	103643954	103646068	FALSE	FALSE	FALSE	FALSE	FALSE
ENSMUSG00000086266	-5.603210033680738	5.3425135056858535	401.7992983822113	4.211302241924324e-9	6.3726318533145305e-6	Igf2os	7	142659693	142670356	TRUE	TRUE	FALSE	FALSE	FALSE
ENSMUSG00000101609	-8.513198199260106	3.2846739831180782	396.48875748971807	4.4804067400852106e-9	6.3726318533145305e-6	Kcnq1ot1	7	143203458	143296549	TRUE	TRUE	TRUE	TRUE	TRUE
ENSMUSG00000024423	-3.3445170699234854	5.371793800382398	399.37010331191533	4.33189842728544e-9	6.3726318533145305e-6	Impact	18	12972252	12992948	TRUE	TRUE	FALSE	FALSE	FALSE
ENSMUSG00000081833	2.9043466619232015	4.602877874444567	327.73979856259723	1.0850518167956683e-8	1.4731551234486281e-5	Gm13669	2	75808358	75808814	FALSE	FALSE	FALSE	FALSE	FALSE
ENSMUSG00000079186	6.717985665297974	4.4737318226465845	307.6706891612364	1.453848684721327e-8	1.8880437549539703e-5	Gzmc	14	56231441	56234656	FALSE	TRUE	FALSE	FALSE	FALSE
ENSMUSG00000097391	5.182193612176225	3.5076442352752437	303.2502865596672	1.5544959796043415e-8	1.9346350172834198e-5	Mirg	12	109729764	109749460	TRUE	TRUE	FALSE	TRUE	TRUE
ENSMUSG00000045752	2.7882300867816068	4.110599219674904	290.80669906095795	1.8866502291490417e-8	2.2540942277781092e-5	Tssc4	7	143069249	143071093	TRUE	TRUE	TRUE	TRUE	TRUE
ENSMUSG00000100826	-5.446548568652352	4.09967263030684	268.76808301796467	2.713946216907385e-8	3.117802290492565e-5	Snhg14	7	59307924	59975759	TRUE	TRUE	FALSE	TRUE	TRUE
ENSMUSG00000033585	-3.335215291205297	3.15895931431369	260.2484492189146	3.147995535821873e-8	3.464688216739021e-5	Ndn	7	62346569	62350262	TRUE	TRUE	FALSE	FALSE	TRUE
ENSMUSG00000000154	1.6822833137912732	6.255064425287931	258.48812163691815	3.247891461672389e-8	3.464688216739021e-5	Slc22a18	7	143473736	143499334	TRUE	TRUE	TRUE	TRUE	TRUE
ENSMUSG00000102252	-5.909801136377774	4.748651627884286	222.71714259597528	6.4352712832787e-8	6.471677952381898e-5	Snrpn	7	59982495	60140219	TRUE	TRUE	FALSE	TRUE	TRUE
ENSMUSG00000069729	0.980266097033901	6.192460726197169	222.23037140934179	6.500061554503229e-8	6.471677952381898e-5	Arid1b	17	4994332	5347656	FALSE	TRUE	FALSE	FALSE	FALSE
ENSMUSG00000000031	6.4034563342080855	13.18164472761618	219.9745822048512	6.810821722736372e-8	6.562336581819764e-5	H19	7	142575529	142578143	TRUE	TRUE	TRUE	TRUE	TRUE
ENSMUSG00000037202	7.220323273611697	4.2027240875522605	211.63662137894534	8.127266845189813e-8	7.586041668717953e-5	Prf1	10	61297833	61304680	FALSE	TRUE	FALSE	FALSE	FALSE
ENSMUSG00000027520	-1.7775508023664173	4.6299400657483165	206.17419568847976	9.158278298636609e-8	8.04554748535226e-5	Zdbf2	1	63273265	63314576	TRUE	TRUE	FALSE	FALSE	FALSE
ENSMUSG00000023886	3.996087653134641	4.336009211713849	207.04838236646995	8.983070621290735e-8	8.04554748535226e-5	Smoc2	17	14279506	14404790	FALSE	TRUE	FALSE	FALSE	FALSE
ENSMUSG00000073209	5.7592244795144145	3.2835260377262925	194.24593006659026	1.2017732456778367e-7	9.44625396714508e-5	Klf14	6	30956023	30959078	TRUE	TRUE	FALSE	FALSE	FALSE
ENSMUSG00000009248	4.024235578176492	2.780659128071403	196.59332106982106	1.1377852733480736e-7	9.44625396714508e-5	Ascl2	7	142966829	142969264	TRUE	TRUE	TRUE	TRUE	TRUE
ENSMUSG00000031714	-1.6488312774548133	7.676580485639837	194.5248959678327	1.1939448143842943e-7	9.44625396714508e-5	Gab1	8	80764438	80880519	TRUE	TRUE	TRUE	TRUE	TRUE
ENSMUSG00000106847	-7.0835422135701736	5.517984789706439	196.33105778009656	1.1447262143015473e-7	9.44625396714508e-5	Peg13	15	72805600	72810324	TRUE	TRUE	FALSE	FALSE	TRUE
ENSMUSG00000048583	-7.476447134864657	9.813351027690715	192.02115869723914	1.2664809422844736e-7	9.699620324383319e-5	Igf2	7	142650766	142666816	TRUE	TRUE	TRUE	FALSE	TRUE
ENSMUSG00000022464	-4.013673071734432	10.394532709254213	181.017377384245	1.6561437060080286e-7	1.2366839088688453e-4	Slc38a4	15	96994820	97055956	TRUE	TRUE	FALSE	FALSE	TRUE
ENSMUSG00000059256	7.036245084923029	6.441649988839149	159.68199450610808	2.921564929772328e-7	2.128395680179748e-4	Gzmd	14	56129556	56132608	FALSE	TRUE	TRUE	FALSE	FALSE
ENSMUSG00000078247	-5.699625994396471	3.2769067142094577	151.4400547664334	3.709567671144994e-7	2.6381208754626146e-4	Airn	17	12741311	12860122	TRUE	TRUE	FALSE	TRUE	TRUE
ENSMUSG00000040013	-6.125697686791099	2.4238507441417783	138.82764148683722	5.480847436564499e-7	3.8071495833196515e-4	Fkbp6	5	135291704	135350044	FALSE	TRUE	TRUE	FALSE	FALSE
ENSMUSG00000000948	-5.564754176888525	3.2442816716355813	129.66311605646354	7.436858830066543e-7	4.970475486146837e-4	Gm38393	7	59974149	60005064	FALSE	FALSE	FALSE	FALSE	FALSE
ENSMUSG00000010760	1.7500168700798504	4.368982693683298	129.4623988308967	7.488412631042473e-7	4.970475486146837e-4	Phlda2	7	143501545	143503150	TRUE	TRUE	FALSE	TRUE	TRUE
ENSMUSG00000030114	5.209462888939139	0.8672109754230977	121.58251461951075	9.902800130215302e-7	6.430146458465236e-4	Klrg1	6	122270596	122282882	FALSE	FALSE	FALSE	FALSE	FALSE
ENSMUSG00000043439	-0.8265364309998866	7.562888854974516	111.64203285278217	1.4447732414926561e-6	9.181687648966839e-4	Epop	11	97627389	97629702	FALSE	FALSE	FALSE	FALSE	FALSE
ENSMUSG00000083219	3.45983872160062	4.246727968801497	136.73059710409527	1.5506841971189825e-6	9.649455475780602e-4	Gm11410	4	80003989	80005131	FALSE	FALSE	FALSE	FALSE	FALSE
ENSMUSG00000031075	1.2240647330925096	4.923821863128912	102.4663251947772	2.1073529315374204e-6	0.0012845821369814531	Ano1	7	144588549	144751974	TRUE	TRUE	FALSE	FALSE	FALSE
ENSMUSG00000015441	4.813851480429989	1.0349177915072776	100.98872347963386	2.2459373594098022e-6	0.0013416780597642276	Gzmf	14	56205263	56211417	FALSE	FALSE	TRUE	FALSE	FALSE
ENSMUSG00000026581	4.806803988669503	0.03224784612107508	93.86747844158342	3.0914585270448343e-6	0.001810564210672591	Sell	1	164061982	164084181	FALSE	FALSE	FALSE	FALSE	FALSE
ENSMUSG00000034265	1.2206034552351324	4.142235290594784	91.56822746781896	3.443778299419201e-6	0.0019781195004875407	Zdhhc14	17	5492557	5753811	FALSE	FALSE	TRUE	FALSE	FALSE
ENSMUSG00000002265	-8.484756992704028	10.268259126236007	90.61574772639658	3.6038627399385375e-6	0.002031014644891022	Peg3	7	6703892	6730431	TRUE	TRUE	FALSE	TRUE	TRUE
ENSMUSG00000029775	0.5964167305484434	5.149144902558437	89.89017680495897	3.7318820123466535e-6	0.0020642145153107814	Klhdc10	6	30401868	30455179	FALSE	FALSE	FALSE	FALSE	FALSE
ENSMUSG00000056972	-5.300684342966071	4.192782465192525	88.49848498110624	3.993193995463487e-6	0.0021685947536454345	Magel2	7	62377010	62381640	TRUE	TRUE	FALSE	FALSE	TRUE
ENSMUSG00000020399	4.788176089048813	0.8697169345900659	87.49282012523044	4.195884993341789e-6	0.0022379801583236767	Havcr2	11	46454935	46481255	FALSE	FALSE	FALSE	FALSE	FALSE
ENSMUSG00000086748	-4.130307439826262	1.931816279335008	86.03755322006504	4.511720620715178e-6	0.0023380406770479997	Gm13261	2	10339283	10374041	FALSE	FALSE	FALSE	FALSE	FALSE
ENSMUSG00000044068	-4.6305264882032855	1.9615024858888717	85.91313407479257	4.5400368029992296e-6	0.0023380406770479997	Zrsr1	11	22972005	22976496	TRUE	TRUE	FALSE	TRUE	FALSE
ENSMUSG00000001865	2.6745925946161155	0.6585226663595218	78.71367272512276	6.617753147699934e-6	0.003240420799486054	Cpa3	3	20215620	20242181	FALSE	FALSE	FALSE	FALSE	FALSE
ENSMUSG00000037613	1.5411232498524452	3.877869867408051	78.91734144457324	6.5448257635601615e-6	0.003240420799486054	Tnfrsf23	7	143665809	143685872	TRUE	TRUE	FALSE	FALSE	FALSE
ENSMUSG00000062866	0.7019567730527614	6.019140011117111	79.09130249272452	6.483304848419061e-6	0.003240420799486054	Phactr2	10	13207717	13474412	TRUE	TRUE	FALSE	FALSE	FALSE
ENSMUSG00000089817	-5.345869969173634	1.4343181205418805	76.34522523975416	7.542483093395058e-6	0.003633652056719629	Gm7162	17	12819819	12820842	FALSE	FALSE	FALSE	FALSE	FALSE
ENSMUSG00000025383	2.986809656822101	0.2917291742005086	75.19221663229101	8.049035965505387e-6	0.003676419130611188	Il23a	10	128296139	128298752	FALSE	FALSE	FALSE	FALSE	FALSE
ENSMUSG00000066632	2.4471112421249837	0.9647721798149983	75.2066094840491	8.042463376760648e-6	0.003676419130611188	Pgk1-rs7	12	10898986	10900240	FALSE	FALSE	FALSE	FALSE	FALSE
ENSMUSG00000023873	5.043625466412986	-0.14548750854829723	75.68342566182032	7.828348969900784e-6	0.003676419130611188	1700010I14Rik	17	8988333	9008319	FALSE	FALSE	FALSE	TRUE	FALSE
ENSMUSG00000089769	-5.522010441783444	1.1609816016438486	75.02993415576623	8.123595119365844e-6	0.003676419130611188	Gm16574	17	12818793	12819537	FALSE	FALSE	FALSE	FALSE	FALSE
ENSMUSG00000021136	-1.325382774252837	6.5414841688552	74.18614946691277	8.52501690892123e-6	0.0038005034336204206	Smoc1	12	81026808	81186414	FALSE	TRUE	FALSE	FALSE	TRUE
ENSMUSG00000023861	0.3571608141185631	6.95703460839615	71.55077813971813	9.943105894614847e-6	0.004367509264209571	Mpc1	17	8282904	8297661	FALSE	FALSE	FALSE	FALSE	FALSE
ENSMUSG00000036594	3.9232215555783387	1.4639349701023188	69.58636364295326	1.118875677375514e-5	0.004843434435873801	H2-Aa	17	34282744	34287827	FALSE	FALSE	FALSE	FALSE	FALSE
ENSMUSG00000040284	6.267169473474618	5.137936807156248	67.5340543878513	1.2697877886973046e-5	0.005418184494371398	Gzmg	14	56156582	56159579	FALSE	TRUE	TRUE	FALSE	FALSE
ENSMUSG00000042814	-4.851032916424489	1.8579884970335203	64.6363399476387	1.5271985560713772e-5	0.006424773756520559	Mcts2	2	152687035	152687946	TRUE	TRUE	TRUE	FALSE	FALSE
ENSMUSG00000028581	1.2809106027854733	2.9448003992710703	64.14534491887744	1.576858749311296e-5	0.0065415547198859865	Laptm5	4	130913125	130936141	FALSE	FALSE	FALSE	FALSE	FALSE
ENSMUSG00000026358	4.221348665740035	-0.40391546288205615	62.870263219308015	1.7152466491461224e-5	0.007018178378540484	Rgs1	1	144242296	144249242	FALSE	FALSE	FALSE	FALSE	FALSE
ENSMUSG00000073494	4.584780061057098	0.17432266863182544	61.88820236552209	1.8319453387191626e-5	0.007381146156262314	Sh2d1b2	1	170232749	170253608	FALSE	FALSE	FALSE	FALSE	FALSE
ENSMUSG00000056071	2.5552961199996207	2.8027518792828516	61.71605749262764	1.8533796301170897e-5	0.007381146156262314	S100a9	3	90692632	90695721	FALSE	FALSE	TRUE	FALSE	FALSE
ENSMUSG00000024610	2.153945793714347	1.122041300670505	60.33309296800113	2.0370660005803475e-5	0.008005937417280841	Cd74	18	60803848	60812646	FALSE	FALSE	FALSE	FALSE	FALSE
ENSMUSG00000032827	1.929258172205962	5.801796640227471	57.74857951716757	2.4432241506386825e-5	0.009477488591613872	Ppp1r9a	6	4902917	5165661	TRUE	TRUE	TRUE	FALSE	TRUE
ENSMUSG00000067049	4.202427661570167	-0.8409945941817358	55.530887428344485	2.8721800962797045e-5	0.01099860862766391	Unc93a	17	13108617	13131791	FALSE	FALSE	FALSE	FALSE	FALSE
ENSMUSG00000105260	-1.2801732893764495	1.5416421592452458	55.08165592318043	2.9698730633137564e-5	0.011228751712420075	Gm40040	3	41477577	41482391	FALSE	FALSE	FALSE	FALSE	FALSE
ENSMUSG00000037706	0.36472483377890036	5.9285748850299544	54.559224246010594	3.088593903688566e-5	0.011531651413659222	Cd81	7	143052739	143067934	TRUE	TRUE	TRUE	TRUE	FALSE
ENSMUSG00000030579	1.4113453567068677	1.8110785006659875	54.145911951587024	3.186606774959054e-5	0.011750710834722466	Tyrobp	7	30413760	30417585	FALSE	FALSE	TRUE	FALSE	FALSE
ENSMUSG00000047921	0.4344356827359722	5.161370216837533	53.729693586298666	3.2891400427394456e-5	0.01198089316299811	Trappc9	15	72589620	73061204	TRUE	TRUE	FALSE	FALSE	FALSE
ENSMUSG00000027523	-1.2050192774264235	1.8394132399719694	53.01853967265257	3.473735867960556e-5	0.012500845378326969	Gnas	2	174284320	174346744	TRUE	TRUE	FALSE	FALSE	FALSE
ENSMUSG00000019814	0.7683243290864517	6.9467235412668495	52.30761562358474	3.670957729493182e-5	0.012810602333905248	Ltv1	10	13178140	13193168	FALSE	FALSE	FALSE	FALSE	FALSE
ENSMUSG00000040314	4.572056093817831	1.0237329922174336	52.24670156758566	3.6884790274728024e-5	0.012810602333905248	Ctsg	14	56099881	56102574	FALSE	FALSE	FALSE	FALSE	FALSE
ENSMUSG00000024673	5.037925539042182	-0.7339362209637745	52.444950243841596	3.63182312565448e-5	0.012810602333905248	Ms4a1	19	11249675	11266241	FALSE	FALSE	FALSE	FALSE	FALSE
ENSMUSG00000022156	3.7853138026312267	5.733632424701868	51.9514366556934	3.774857769971665e-5	0.012959911118538352	Gzme	14	56117626	56120625	FALSE	TRUE	TRUE	FALSE	FALSE
ENSMUSG00000061469	-0.8329126528032978	2.440578410880314	49.372964689375216	4.6434592708509324e-5	0.015760850563755285	Gm12569	11	51220473	51235053	FALSE	FALSE	FALSE	FALSE	FALSE
ENSMUSG00000028859	3.1079824373723794	0.06224601627830325	48.84271236063293	4.8510347394860066e-5	0.01628039962176489	Csf3r	4	126024550	126044440	FALSE	FALSE	FALSE	FALSE	FALSE
ENSMUSG00000000290	1.285019081251937	1.6457747710591317	48.43820365618138	5.016973637083628e-5	0.0166502206184501	Itgb2	10	77530252	77565708	FALSE	FALSE	FALSE	FALSE	FALSE
ENSMUSG00000031665	-0.6826787397630886	4.664100874062332	47.48841216603313	5.434415005829234e-5	0.017837422176825646	Sall1	8	89027235	89044162	FALSE	FALSE	FALSE	FALSE	FALSE
ENSMUSG00000037606	1.3505786989197217	3.458726803476517	46.60138500410539	5.8628216328008575e-5	0.019034415146753133	Osbpl5	7	143688762	143756985	TRUE	TRUE	FALSE	FALSE	TRUE
ENSMUSG00000015189	0.7251570168087234	6.125532377239475	45.975941036459346	6.189612504852738e-5	0.019879304936284564	Casd1	6	4600839	4643355	TRUE	TRUE	FALSE	FALSE	FALSE
ENSMUSG00000020176	2.133679464551472	6.774665055962637	44.49878206490411	7.053302641828356e-5	0.02241224432008204	Grb10	11	11930508	12038683	TRUE	TRUE	FALSE	TRUE	TRUE
ENSMUSG00000082536	0.4366457227559458	5.846418653213266	43.92619801560553	7.426928411043043e-5	0.023351044706257332	Gm13456	2	40555752	40557116	FALSE	FALSE	FALSE	FALSE	FALSE
ENSMUSG00000042817	-0.6185961200647478	5.47142746636963	43.497636542007726	7.722333494415083e-5	0.023869243474850255	Flt3	5	147330741	147400489	FALSE	FALSE	FALSE	FALSE	FALSE
ENSMUSG00000018259	5.151908057796852	3.469692330702557	43.45630265887505	7.751570581741856e-5	0.023869243474850255	Prl8a2	13	27345673	27354216	FALSE	FALSE	FALSE	FALSE	FALSE
ENSMUSG00000033470	4.858723799945251	0.22585754818666232	43.14568868546141	7.975622369148756e-5	0.024308557606541242	Cysltr2	14	73025603	73049114	FALSE	FALSE	FALSE	FALSE	FALSE
ENSMUSG00000030724	4.513425625310152	-1.217238562766879	41.76249104945958	9.07386682099716e-5	0.027376497785491335	Cd19	7	126408450	126414889	FALSE	FALSE	FALSE	FALSE	FALSE
ENSMUSG00000068129	5.033271955306529	0.09352319596814394	41.65096864201954	9.170158481304597e-5	0.0273903463678087	Cst7	2	150570415	150578944	FALSE	FALSE	FALSE	FALSE	FALSE
ENSMUSG00000108090	4.3664595184799095	-0.4933494943607335	40.817949216463525	9.92995262559987e-5	0.029366114353865595	Gm6637	6	122295664	122296045	FALSE	FALSE	FALSE	FALSE	FALSE
ENSMUSG00000075010	1.126609401996716	1.7311625354024502	40.22728659857726	1.0515168517240405e-4	0.03079191847465232	AW112010	19	11047617	11050566	FALSE	FALSE	FALSE	FALSE	FALSE
ENSMUSG00000040093	0.6021727416903078	4.704324851459827	39.77285858331471	1.0994004488197915e-4	0.03188154563669743	Bmf	2	118528757	118549687	FALSE	FALSE	FALSE	FALSE	FALSE
ENSMUSG00000025348	0.4602397960013793	4.315783616286622	38.312639269304746	1.2722127308258707e-4	0.0365381942856134	Itga7	10	128933818	128958282	FALSE	FALSE	FALSE	FALSE	FALSE
ENSMUSG00000045813	-4.469690489347447	-0.8549958802650526	37.764633718264044	1.3454509219886377e-4	0.03827359389417011	Gm9801	7	62094506	62209479	FALSE	FALSE	FALSE	FALSE	FALSE
ENSMUSG00000032094	3.6587613053034196	-1.081773408162084	37.6210218452419	1.3654817093930276e-4	0.03847695582817013	Cd3d	9	44981786	44987339	FALSE	FALSE	FALSE	FALSE	FALSE
ENSMUSG00000073460	2.3029399596074396	0.49253453141732656	37.49301402505648	1.3836412145229536e-4	0.038624279847276725	Pnldc1	17	12888902	12910000	FALSE	FALSE	FALSE	FALSE	FALSE
ENSMUSG00000025889	0.4708897510715783	4.672444079256341	36.889856514666015	1.473247788157877e-4	0.04074485017082188	Snca	6	60731575	60829855	FALSE	FALSE	FALSE	FALSE	FALSE
ENSMUSG00000040204	-0.5192984241587507	3.8176022158474474	35.82357852810596	1.6495080415996033e-4	0.045201060270218855	Pclaf	9	65890237	65903266	FALSE	FALSE	FALSE	FALSE	FALSE
ENSMUSG00000047842	0.6348634357242375	5.398622282417764	35.2224923670411	1.760136063905179e-4	0.04736351720070611	Diras2	13	52504380	52531279	FALSE	FALSE	FALSE	FALSE	FALSE
ENSMUSG00000112546	-1.2060471086917544	0.8117477374493335	35.26638454016544	1.751759597966766e-4	0.04736351720070611	Gm6992	12	31018218	31019824	FALSE	FALSE	FALSE	FALSE	FALSE
ENSMUSG00000038421	3.98393693907095	-1.5027590895162506	34.798072884798096	1.843688239695581e-4	0.049168860742381526	Fcrla	1	170917576	170927583	FALSE	FALSE	FALSE	FALSE	FALSE
ENSMUSG00000070526	-4.134400613703165	1.0632351582887958	34.3466576544117	1.93788752839209e-4	0.05122368370402065	Peg12	7	62461871	62464510	TRUE	TRUE	FALSE	FALSE	FALSE
ENSMUSG00000028339	1.4387932564924364	2.3126577459211104	33.906613371096114	2.03538258082544e-4	0.05332880904094304	Col15a1	4	47208161	47313167	FALSE	FALSE	FALSE	FALSE	FALSE
ENSMUSG00000022639	-0.4455543382981915	5.489446514647851	33.82205029400876	2.054792935307172e-4	0.05336922624755646	Dubr	16	50719294	50732773	FALSE	FALSE	FALSE	FALSE	FALSE
ENSMUSG00000022651	2.979575459843125	-0.28609501818167044	32.80091115070424	2.3078468468592538e-4	0.05942506678348194	Retnlg	16	48872621	48874496	FALSE	FALSE	FALSE	FALSE	FALSE
ENSMUSG00000026395	1.6903467120374656	1.8177706032876424	32.22232484649638	2.4680004675130463e-4	0.06300573159328819	Ptprc	1	138062861	138175708	FALSE	TRUE	FALSE	FALSE	FALSE
ENSMUSG00000037221	-0.37366082715748383	5.03547189929756	32.093976082391634	2.505332660516945e-4	0.06341676376015308	Mospd3	5	137596645	137601058	FALSE	FALSE	FALSE	FALSE	FALSE
ENSMUSG00000022657	2.467237497629473	0.010795306687497596	31.13378328747101	2.8074448150683677e-4	0.06987964098439756	Cd96	16	46035657	46120251	FALSE	FALSE	FALSE	FALSE	FALSE
ENSMUSG00000062078	0.28920751104253356	5.616656148580601	31.174343833977044	2.79381909985306e-4	0.06987964098439756	Qk	17	10206471	10319361	FALSE	TRUE	FALSE	TRUE	FALSE
ENSMUSG00000032299	-0.3076914119312584	6.3848894781551175	30.780619115432007	2.929552379308522e-4	0.07231636365088119	Commd4	9	57155035	57158331	FALSE	FALSE	FALSE	FALSE	FALSE
ENSMUSG00000052387	3.736776317766204	-1.5548369448926451	30.70115872346162	2.9579067830360554e-4	0.07241780139549503	Trpm3	19	22139119	22989884	FALSE	FALSE	FALSE	FALSE	FALSE
ENSMUSG00000020634	-0.24391654012016534	7.494637058707889	29.567760900082035	3.40094161354891e-4	0.08126618004407392	Ubxn2a	12	4879032	4907705	FALSE	FALSE	FALSE	FALSE	FALSE
ENSMUSG00000047415	4.249810803801474	-1.1433305674275054	29.616482601328045	3.380308792130232e-4	0.08126618004407392	Gpr68	12	100876682	100908198	FALSE	FALSE	FALSE	FALSE	FALSE
ENSMUSG00000104213	3.0622750798681104	-0.5432979091214118	29.602091692953017	3.3863872795532665e-4	0.08126618004407392	Ighd	12	113406604	113416324	FALSE	FALSE	FALSE	FALSE	FALSE
ENSMUSG00000053101	2.014021256747258	0.07349165505180365	28.748392296146104	3.7719112610275056e-4	0.08941525194891314	Gpr141	13	19749682	19824257	FALSE	FALSE	FALSE	FALSE	FALSE
ENSMUSG00000044906	-0.3631826018813409	4.218218756082972	28.59750314414386	3.845474003759962e-4	0.09044130946323331	4930503L19Rik	18	70452212	70472509	FALSE	FALSE	FALSE	FALSE	FALSE
ENSMUSG00000028078	1.1607598666462025	3.356216814197426	28.286835583841107	4.0024841710765453e-4	0.09196169208145026	Dclk2	3	86786151	86920852	FALSE	FALSE	FALSE	FALSE	FALSE
ENSMUSG00000009545	2.6439387828402627	1.098167659465231	28.293976156244256	3.998789096089677e-4	0.09196169208145026	Kcnq1	7	143106362	143427042	TRUE	TRUE	FALSE	FALSE	FALSE
ENSMUSG00000073471	0.5150836823026435	3.785601313521261	28.362830073489437	3.963370088311224e-4	0.09196169208145026	Rsph3a	17	7945614	7979824	FALSE	FALSE	FALSE	FALSE	FALSE
ENSMUSG00000086537	-3.306628537482101	-1.116385098489269	28.056160450895167	4.124109959461087e-4	0.09332048513571456	Nespas	2	174281237	174295436	TRUE	TRUE	FALSE	TRUE	TRUE
ENSMUSG00000059119	0.2749876999382468	6.402239291297006	28.06714045254703	4.1182200038299854e-4	0.09332048513571456	Nap1l4	7	143513579	143549106	TRUE	TRUE	FALSE	FALSE	FALSE
ENSMUSG00000087701	0.9588187577903189	1.552190796095225	27.99417922557619	4.157550382097949e-4	0.0933698288442734	Gm13493	2	51871126	51871618	FALSE	FALSE	FALSE	FALSE	FALSE
ENSMUSG00000076490	2.6769738193833614	-0.5492702512417637	27.769344806270034	4.2816446133369155e-4	0.0954391365341495	Trbc1	6	41538218	41539881	FALSE	FALSE	FALSE	FALSE	FALSE
ENSMUSG00000026770	3.018423966356545	-0.07741128175307008	27.58736905108359	4.385381880984769e-4	0.09702738622454375	Il2ra	2	11642807	11693193	FALSE	FALSE	FALSE	FALSE	FALSE
